# Structural variation and eQTL analysis in two experimental populations of chickens divergently selected for feather pecking behavior

**DOI:** 10.1101/2022.09.16.508210

**Authors:** Clemens Falker-Gieske, Jörn Bennewitz, Jens Tetens

## Abstract

Feather pecking (FP) is a damaging non-aggressive behavior in laying hens with a heritable component. Its occurrence has been linked to the immune system, the circadian clock, and foraging behavior. Furthermore, dysregulation of miRNA biogenesis, disturbance of the gamma-aminobutyric acid (GABAergic) system, as well as neurodevelopmental deficiencies are currently under debate as factors influencing the propensity for FP behavior. Past studies, which focused on the dissection of the genetic factors involved in FP, relied on single nucleotide polymorphisms (SNPs) and short insertions and deletions < 50 bp (InDels). These variant classes only represent a certain fraction of the genetic variation of an organism. Hence, we re-analyzed whole genome sequencing data from two experimental populations, which have been divergently selected for FP behavior for over more than 15 generations, and performed variant calling for structural variants (SVs) as well as tandem repeats (TRs) and jointly analyzed the data with SNPs and InDels. Genotype imputation and subsequent genome-wide association studies in combination with expression quantitative trait loci analysis led to the discovery of multiple variants influencing the GABAergic system. These include a significantly associated TR downstream of the GABA receptor subunit beta-3 (*GABRB3*) gene, two micro RNAs targeting several GABA receptor genes, and dystrophin (*DMD*), a direct regulator of GABA receptor clustering. Furthermore, we found the transcription factor *ETV1* to be associated with differential expression of 23 genes, which points towards a role of *ETV1*, together with *SMAD4* and *KLF14*, in the disturbed neurodevelopment of high feather pecking chickens.
