## Supplementary material for "Structural variation and eQTL analysis in two experimental populations of chickens divergently selected for feather pecking behavior": Differentially expressed genes between high and low feather pecking chickens, which were associated with a tandem repeat 70 bp downstream of the ETV1

### Sheet: gene_result
Supplementary Information S1: Differentially expressed genes between high and low feather pecking chickens, which were associated with a tandem repeat 70 bp downstream of the ETV1 transcription factor.
tax_id	Org_name	GeneID	CurrentID	Status	Symbol	Aliases	description	other_designations	map_location	chromosome	genomic_nucleotide_accession.version	start_position_on_the_genomic_accession	end_position_on_the_genomic_accession	orientation	exon_count	OMIM
9031	Gallus gallus	428318	0	live	CERS4L	LASS4, LASS4L	ceramide synthase 4-like	ceramide synthase 4-like		28	NC_052559.1	950898	964930	plus	11
9031	Gallus gallus	100499421	0	live	CHDSD		chicken D-serine dehydratase	D-threo-3-hydroxyaspartate dehydratase		2	NC_052533.1	3895353	3900796	plus	9
9031	Gallus gallus	101750812	0	live	CSF2RB	CRCBL	colony stimulating factor 2 receptor beta common subunit	cytokine receptor common subunit beta|cytokine receptor common subunit beta-like		1	NC_052532.1	51582973	51595035	minus	13
9031	Gallus gallus	428642	0	live	LGSN	GLULD1, LGS	lengsin, lens protein with glutamine synthetase domain	lengsin|glutamate-ammonia ligase (glutamine synthase) domain containing 1|glutamate-ammonia ligase (glutamine synthetase) domain containing 1		3	NC_052534.1	85407325	85424121	plus	4
9031	Gallus gallus	100857292	0	live	LOC100857292		maestro heat-like repeat-containing protein family member 2B	maestro heat-like repeat-containing protein family member 2B		1	NC_052532.1	117554355	117565257	minus	31
9031	Gallus gallus	101747302	0	live	LOC101747302		uncharacterized LOC101747302			19	NC_052550.1	3320811	3335519	minus	8
9031	Gallus gallus	101749885	0	live	LOC101749885		uncharacterized LOC101749885			3	NC_052534.1	24379852	24390232	plus	4
9031	Gallus gallus	107050473	0	live	LOC107050473	CHIR2D-828, CHIR2D-862, CHIR2D-882, CHIR2D-897, CHIR2D-903, CHIR2D-929, CHIR2D-932, CHIR2D-938, CHIR2D-946, CHIR2D-950, CHIR2D-954, CHIR2D-986, CHIR2D-987, CHIR2D-989, CHIR2D-992	platelet glycoprotein VI-like	LOW QUALITY PROTEIN: platelet glycoprotein VI-like|leukocyte immunoglobulin-like receptor subfamily A member 2|immunoglobulin-like receptor CHIR2D-828|immunoglobulin-like receptor CHIR2D-862|immunoglobulin-like receptor CHIR2D-882|immunoglobulin-like receptor CHIR2D-897|immunoglobulin-like receptor CHIR2D-903|immunoglobulin-like receptor CHIR2D-929|immunoglobulin-like receptor CHIR2D-932|immunogl…		31	NC_052562.1	2149327	2150775	minus	5
9031	Gallus gallus	107052506	0	live	LOC107052506		uncharacterized LOC107052506			2	NC_052533.1	51650267	51652028	minus	2
9031	Gallus gallus	107054253	0	discontinued	LOC107054253		uncharacterized LOC107054253			10	NC_006097.5	15679985	15700891	minus	5
9031	Gallus gallus	112531229	100857964	secondary	LOC112531229		leukocyte immunoglobulin-like receptor subfamily B member 5
9031	Gallus gallus	112531493	0	live	LOC112531493		translation initiation factor IF-2-like	translation initiation factor IF-2-like		1	NC_052532.1	120719355	120723574	plus	2
9031	Gallus gallus	112531600	112531602	secondary	LOC112531600		uncharacterized LOC112531600			1	NC_006088.5	194220877	194223308	minus	2
9031	Gallus gallus	112531601	112531602	secondary	LOC112531601		uncharacterized LOC112531601			1	NC_006088.5	194234877	194237067	minus	2
9031	Gallus gallus	112532751	112531602	secondary	LOC112532751		uncharacterized LOC112532751			1	NC_006088.5	194224710	194226201	minus	3
9031	Gallus gallus	112532977	0	live	LOC112532977		G-protein coupled receptor 35-like	G-protein coupled receptor 35-like		9	NC_052540.1	4976588	4980469	plus	4
9031	Gallus gallus	112533169	0	discontinued	LOC112533169		uncharacterized LOC112533169			10	NC_006097.5	20251273	20255351	minus	2
9031	Gallus gallus	422393	0	live	LOC422393		uncharacterized LOC422393			4	NC_052535.1	18072046	18092260	plus	5
9031	Gallus gallus	769512	0	live	LOC769512		uncharacterized LOC769512	uncharacterized protein LOC769512		3	NC_052534.1	9880608	9891701	minus	9
9031	Gallus gallus	423593	0	live	MIS18BP1	C14orf106	MIS18 binding protein 1	kinetochore-associated protein KNL-2 homolog|mis18-binding protein 1		5	NC_052536.1	58479168	58497299	plus	16
9031	Gallus gallus	428259	0	live	PNPLA1		patatin like phospholipase domain containing 1	patatin-like phospholipase domain-containing protein 1|omega-hydroxyceramide transacylase		26	NC_052557.1	1559496	1566509	minus	9
9031	Gallus gallus	418210	0	live	RASSF8		Ras association domain family member 8	ras association domain-containing protein 8|Ras association (RalGDS/AF-6) domain family (N-terminal) member 8|Ras association (RalGDS/AF-6) domain family 8		1	NC_052532.1	67577720	67657566	plus	10
9031	Gallus gallus	426754	0	live	TRIM63		tripartite motif containing 63	E3 ubiquitin-protein ligase TRIM63|tripartite motif containing 63, E3 ubiquitin protein ligase		23	NC_052554.1	3578546	3583669	plus	9
