## Supplementary material for "Structural variation and eQTL analysis in two experimental populations of chickens divergently selected for feather pecking behavior": Results of transcription factor binding site enrichment analysis with Ciiider for transcription factors of the ETS (E twenty-six) family to differenti

### Sheet: Sheet1
Supplementary Information S4: Results of transcription factor binding site enrichment analysis with Ciiider for transcription factors of the ETS (E twenty-six) family to differentially expressed genes that were associated with a tandem repeat downstream of ETV1.
Transcription Factor ID	Transcription Factor Name	Deficit	No. Search Sites	Mean Sites Per Search Gene	No. Background Sites	Mean Sites Per Background Gene	Site Representation	Mann-Whitney U	Site P-Value	Total No. Search Genes	No. Transcription Factor Search Genes	Total No. Background Genes	No. Transcription Factor Background Genes	Gene Representation	Gene P-Value	Average Log2 Proportion Bound	Log2 Enrichment	Significance Score
MA0761.2	ETV1	0.13	41	1.9	12752	1	Up	176502	0.0125356	22	19	12271	7550	Up	0.0155806	-0.453559	0.494217	1.80742
MA0762.1	ETV2	0.14	0	0	2045	0.2	Down	152922	0.280679	22	0	12271	1631	Down	0.105097	-4.20145	-2.58081	-0.978409
MA0763.1	ETV3	0.13	0	0	2969	0.2	Down	158719	0.153473	22	0	12271	2158	Down	0.0228789	-3.99953	-2.98464	-1.64056
MA0764.2	ETV4	0.03	54	2.5	23493	1.9	Up	157142	0.182671	22	21	12271	9809	Up	0.103941	-0.194324	0.257472	0.983215
MA0765.1	ETV5	0.03	1	0	3475	0.3	Down	154435	0.242092	22	1	12271	2296	Down	0.102972	-3.16235	-1.48909	-0.98728
MA0645.1	ETV6	0.05	0	0	2183	0.2	Down	153384	0.268477	22	0	12271	1673	Down	0.0625604	-4.18311	-2.61748	-1.2037
MA1708.1	ETV7	0.03	0	0	1679	0.1	Down	149303	0.389136	22	0	12271	1302	Down	0.160745	-4.3639	-2.2559	-0.793863
